# A Spatiotemporal Embryonic Atlas of Bombyx mori Integrating Single-Nucleus RNA Sequencing and Spatial Transcriptomics

**DOI:** 10.64898/2026.11.20.768035

**Authors:** Yabin Dou, Tengjiao Li, Yi Zhang, Zigang Shen, Changrui Liu, Maoshaung Ran, Sheng Li, Jie Chen, Keqin Chen, Qunxin Huang, Yanchao Shi, Shuaibin Wu, Letian Li, Yunlin Tang, Lei Chen, Shuo Li, Lunfu Shen, Yue Qin, Guo Chen, Chunxia Wang, Qing Lv, Xianzhi Meng, Junhong Wei, Mengxian Long, Jialing Bao, Chunfeng Li, Zeyang Zhou, Jie Chen, Xiaodong Li, Benhua Xiong, Tian Li, Guoqing Pan

**Affiliations:** State Key Laboratory of Resource Insects, Key Laboratory of Sericultural Biology and Genetic Breeding, Ministry of Agriculture and Rural Affairs, Southwest University, Chongqing 400715, China; Chongqing Key Laboratory of Microsporidia Infection and Control, Southwest University, Chongqing 400715, China; Chongqing Sericulture Science and Technology Research Institute, Chongqing Sericulture Technology Extension Station, Chongqing 400700, China; Guangxi Key Laboratory of Sericulture Ecology and Applied Intelligent Technology, Guangxi Collaborative Innovation Center of Modern Sericulture and Silk, Hechi University, Hechi 546300, China; Department of Microbiology, College of Basic Medical Sciences, Army Medical University, Chongqing 400700, China

## Abstract

The silkworm, *Bombyx mori*, is an important lepidopteran model and economically valuable insect. However, the cellular composition and dynamic spatiotemporal features of its embryonic development remain to be systematically characterized. Here, we integrated single-nucleus RNA sequencing (snRNA-seq) with spatial transcriptomics to construct an embryonic atlas of *B. mori* at 1, 3, 5, 7, and 9 days post-oviposition (dpo). We systematically identified the major cell types present during embryonic development and mapped their spatial distributions. We then focused on cellular heterogeneity and differentiation within the embryonic midgut lineage, identifying several candidate midgut-associated marker genes and characterizing their spatial expression patterns. These findings expand the molecular marker resources available for multiple cell types in *B. mori* embryos. This study provides valuable data and a framework for improving our understanding of cellular heterogeneity and organogenesis during embryonic development in *B. mori* and other lepidopteran insects.
