## Supplemental Data 1-8 for "A Spatiotemporal Embryonic Atlas of Bombyx mori Integrating Single-Nucleus RNA Sequencing and Spatial Transcriptomics": Supplementary Data 3. GO pseudotime heatmap gene module.xlsx

### Sheet: M1
x	value	Category
rRNA processing	11.7459	Biological Process
protein folding	8.45071	Biological Process
protein refolding	6.94138	Biological Process
response to unfolded protein	5.93193	Biological Process
ribosomal large subunit biogenesis	5.22606	Biological Process
ribosome biogenesis	4.83148	Biological Process
chaperone cofactor-dependent protein refolding	3.9305	Biological Process
maturation of SSU-rRNA	3.84561	Biological Process
cellular response to unfolded protein	3.82396	Biological Process
trunk segmentation	3.73259	Biological Process
nucleolus	14.2847	Cellular Component
chaperonin-containing T-complex	8.81484	Cellular Component
small-subunit processome	8.60447	Cellular Component
preribosome, large subunit precursor	5.78744	Cellular Component
small nucleolar ribonucleoprotein complex	5.22154	Cellular Component
nucleosome	4.55093	Cellular Component
box C/D snoRNP complex	3.73259	Cellular Component
preribosome, small subunit precursor	3.52281	Cellular Component
mitochondrion	3.14919	Cellular Component
ESCRT III complex	2.67109	Cellular Component
unfolded protein binding	13.1265	Molecular Function
snoRNA binding	6.08311	Molecular Function
protein binding involved in protein folding	5.86238	Molecular Function
RNA binding	4.42056	Molecular Function
translation initiation factor binding	4.09482	Molecular Function
misfolded protein binding	3.82396	Molecular Function
ATPase activity, coupled	3.74807	Molecular Function
U3 snoRNA binding	3.73259	Molecular Function
heat shock protein binding	3.5508	Molecular Function
monosaccharide binding	2.94399	Molecular Function

### Sheet: M2
x	value	Category
sodium ion transport	10.7385	Biological Process
translation	8.14212	Biological Process
cytoplasmic translation	7.80163	Biological Process
trehalose transport	7.28795	Biological Process
neuropeptide signaling pathway	6.63405	Biological Process
ion transport	6.62789	Biological Process
regulation of ion transmembrane transport	6.58974	Biological Process
maternal specification of dorsal/ventral axis, oocyte, germ-line encoded	5.63577	Biological Process
feeding behavior	5.59107	Biological Process
Toll signaling pathway	5.36332	Biological Process
extracellular region	24.7612	Cellular Component
integral component of plasma membrane	23.0065	Cellular Component
integral component of membrane	21.0589	Cellular Component
ribosome	13.7225	Cellular Component
organelle membrane	11.8703	Cellular Component
plasma membrane	11.5491	Cellular Component
extracellular space	9.70698	Cellular Component
cytosolic large ribosomal subunit	8.48224	Cellular Component
cytosolic small ribosomal subunit	6.8019	Cellular Component
cell junction	6.36794	Cellular Component
heme binding	14.7631	Molecular Function
iron ion binding	13.2913	Molecular Function
structural constituent of ribosome	12.1695	Molecular Function
symporter activity	11.9199	Molecular Function
serine-type endopeptidase activity	8.17895	Molecular Function
trehalose transmembrane transporter activity	8.1414	Molecular Function
monooxygenase activity	7.55795	Molecular Function
aromatase activity	7.51243	Molecular Function
oxidoreductase activity, acting on paired donors, with incorporation or reduction of molecular oxygen	6.89352	Molecular Function
amino acid transmembrane transporter activity	4.92028	Molecular Function

### Sheet: M3
x	value	Category
double-strand break repair via homologous recombination	9.87133	Biological Process
DNA repair	9.28675	Biological Process
cellular response to DNA damage stimulus	9.02393	Biological Process
positive regulation of transcription by RNA polymerase II	8.28137	Biological Process
positive regulation of transcription, DNA-templated	8.23168	Biological Process
double-strand break repair	7.76036	Biological Process
cell cycle	5.98629	Biological Process
regulation of transcription by RNA polymerase II	5.84658	Biological Process
cell division	5.39481	Biological Process
negative regulation of transcription, DNA-templated	4.92467	Biological Process
nucleus	47.8468	Cellular Component
nucleoplasm	15.4533	Cellular Component
cytoplasm	10.117	Cellular Component
chromatin	8.51061	Cellular Component
cytosol	7.61154	Cellular Component
centrosome	7.10583	Cellular Component
early endosome	6.76522	Cellular Component
chromosome	5.89007	Cellular Component
polytene chromosome	5.74368	Cellular Component
integrator complex	5.16667	Cellular Component
DNA binding	16.0437	Molecular Function
chromatin binding	12.1042	Molecular Function
transcription factor binding	8.01372	Molecular Function
methylated histone binding	7.28795	Molecular Function
helicase activity	6.5485	Molecular Function
metal ion binding	6.22077	Molecular Function
single-stranded DNA binding	5.01664	Molecular Function
nucleic acid binding	5.01328	Molecular Function
histone binding	4.72429	Molecular Function
H4 histone acetyltransferase activity	4.35392	Molecular Function

### Sheet: M4
x	value	Category
mitochondrial translation	17.2312	Biological Process
translation	11.2915	Biological Process
mitochondrial respiratory chain complex I assembly	7.85973	Biological Process
chorion-containing eggshell formation	6.99475	Biological Process
chitin-based cuticle development	6.85792	Biological Process
mitochondrial electron transport, NADH to ubiquinone	6.26793	Biological Process
protein import into mitochondrial inner membrane	5.9222	Biological Process
protein import into mitochondrial matrix	5.1116	Biological Process
multicellular organism development	4.88618	Biological Process
proteasomal ubiquitin-independent protein catabolic process	4.64563	Biological Process
mitochondrial large ribosomal subunit	24.7724	Cellular Component
mitochondrial respiratory chain complex I	13.5019	Cellular Component
mitochondrial small ribosomal subunit	12.9327	Cellular Component
mitochondrial inner membrane	11.7829	Cellular Component
mitochondrion	10.5575	Cellular Component
protein-carbohydrate complex	8.0647	Cellular Component
TIM23 mitochondrial import inner membrane translocase complex	7.39559	Cellular Component
chorion	6.50149	Cellular Component
proteasome core complex	5.38913	Cellular Component
proteasome core complex, beta-subunit complex	5.34895	Cellular Component
structural constituent of cuticle	90.3584	Molecular Function
structural constituent of ribosome	22.7098	Molecular Function
structural constituent of chitin-based larval cuticle	9.48337	Molecular Function
NADH dehydrogenase (ubiquinone) activity	9.14311	Molecular Function
extracellular matrix constituent conferring elasticity	8.0647	Molecular Function
structural constituent of chorion	7.51218	Molecular Function
chitin binding	6.3079	Molecular Function
threonine-type endopeptidase activity	5.1178	Molecular Function
hormone activity	4.75059	Molecular Function
NADH dehydrogenase activity	3.36778	Molecular Function

### Sheet: M5
x	value	Category
neuron projection morphogenesis	5.60454	Biological Process
homophilic cell adhesion via plasma membrane adhesion molecules	5.55571	Biological Process
cGMP-mediated signaling	5.26618	Biological Process
signal transduction	5.19607	Biological Process
cell adhesion	4.40625	Biological Process
dendrite self-avoidance	3.95969	Biological Process
regulation of tube size, open tracheal system	3.34342	Biological Process
synapse organization	3.21507	Biological Process
chemical synaptic transmission	3.21317	Biological Process
gamma-aminobutyric acid signaling pathway	3.04365	Biological Process
plasma membrane	15.2846	Cellular Component
integral component of plasma membrane	11.2739	Cellular Component
integral component of membrane	7.67242	Cellular Component
synapse	5.5798	Cellular Component
cell junction	4.62851	Cellular Component
postsynaptic membrane	4.5629	Cellular Component
extracellular region	4.49768	Cellular Component
axon	3.67747	Cellular Component
anchored component of membrane	3.51863	Cellular Component
inner dynein arm	3.48795	Cellular Component
cell-cell adhesion mediator activity	5.00191	Molecular Function
[acyl-carrier-protein] S-acetyltransferase activity	3.98987	Molecular Function
3-oxoacyl-[acyl-carrier-protein] reductase (NADPH) activity	3.98987	Molecular Function
oleoyl-[acyl-carrier-protein] hydrolase activity	3.98987	Molecular Function
guanylate cyclase activity	3.98987	Molecular Function
myristoyl-[acyl-carrier-protein] hydrolase activity	3.98987	Molecular Function
palmitoyl-[acyl-carrier-protein] hydrolase activity	3.98987	Molecular Function
enoyl-[acyl-carrier-protein] reductase (NADPH, A-specific) activity	3.98987	Molecular Function
3-hydroxyoctanoyl-[acyl-carrier-protein] dehydratase activity	3.98987	Molecular Function
3-oxo-glutaryl-[acp] methyl ester reductase activity	3.98987	Molecular Function

### Sheet: M6
x	value	Category
mRNA splicing, via spliceosome	14.0987	Biological Process
RNA splicing	7.16593	Biological Process
mRNA processing	6.79815	Biological Process
mRNA export from nucleus	6.44264	Biological Process
cell division	6.08241	Biological Process
protein transport	5.1458	Biological Process
mitotic cell cycle	5.12248	Biological Process
regulation of cell size	5.04212	Biological Process
nuclear-transcribed mRNA catabolic process, nonsense-mediated decay	4.87646	Biological Process
rRNA processing	4.82459	Biological Process
nucleus	23.7385	Cellular Component
cytoplasm	15.1296	Cellular Component
nucleolus	11.7906	Cellular Component
nucleoplasm	11.0861	Cellular Component
nuclear speck	9.90035	Cellular Component
spliceosomal complex	8.59779	Cellular Component
catalytic step 2 spliceosome	8.43486	Cellular Component
cytosol	8.22456	Cellular Component
U5 snRNP	6.40894	Cellular Component
nuclear pore	6.2701	Cellular Component
RNA binding	20.0029	Molecular Function
ATP binding	8.39155	Molecular Function
ATP-dependent RNA helicase activity	6.09273	Molecular Function
DNA binding	5.67246	Molecular Function
DNA-directed 5'-3' RNA polymerase activity	5.5703	Molecular Function
ribosome binding	5.30567	Molecular Function
protein serine/threonine kinase activity	4.9599	Molecular Function
ubiquitin binding	3.8835	Molecular Function
tRNA binding	3.83241	Molecular Function
protein transporter activity	3.72115	Molecular Function

### Sheet: M7
x	value	Category
regulation of transcription, DNA-templated	5.39831	Biological Process
homophilic cell adhesion via plasma membrane adhesion molecules	3.75464	Biological Process
pancreas development	3.69763	Biological Process
skeletal muscle tissue development	3.5336	Biological Process
cellular response to interleukin-1	3.37707	Biological Process
cell fate commitment	3.35654	Biological Process
adult locomotory behavior	3.19887	Biological Process
R7 cell development	3.18989	Biological Process
regulation of striated muscle tissue development	3.16436	Biological Process
compound eye morphogenesis	3.09807	Biological Process
nuclear transcription factor complex	3.69763	Cellular Component
apical part of cell	3.45904	Cellular Component
endoplasmic reticulum lumen	3.42726	Cellular Component
extracellular space	2.75642	Cellular Component
plasma membrane	2.53556	Cellular Component
peroxisomal matrix	2.49361	Cellular Component
endoplasmic reticulum exit site	2.18805	Cellular Component
acrosomal membrane	1.99325	Cellular Component
photoreceptor inner segment	1.97275	Cellular Component
anchored component of membrane	1.88367	Cellular Component
sequence-specific DNA binding	9.72482	Molecular Function
DNA-binding transcription factor activity	5.05624	Molecular Function
acetylcholine-gated cation-selective channel activity	3.20493	Molecular Function
RNA polymerase II proximal promoter sequence-specific DNA binding	3.00959	Molecular Function
RNA-directed DNA polymerase activity	2.79484	Molecular Function
cell-cell adhesion mediator activity	2.54264	Molecular Function
lipase activity	2.44071	Molecular Function
distal enhancer DNA-binding transcription activator activity, RNA polymerase II-specific	2.33298	Molecular Function
beta-catenin binding	2.28697	Molecular Function
protein phosphatase 1 binding	2.26594	Molecular Function
