## Supplemental Data 1-8 for "A Spatiotemporal Embryonic Atlas of Bombyx mori Integrating Single-Nucleus RNA Sequencing and Spatial Transcriptomics": Supplementary Data 4. KEGG pseudotime heatmap gene module.xlsx

### Sheet: M1
x_num	y_text	ListHits	pvalue
1.61317	RNA transport	16	0.0365379
1.88371	Endocytosis	19	0.00481563
1.89848	Epstein-Barr virus infection	15	0.0108708
1.91204	Estrogen signaling pathway	9	0.0418552
1.98286	Cysteine and methionine metabolism	7	0.0581782
2.01336	Toxoplasmosis	11	0.0181555
2.02792	Longevity regulating pathway - multiple species	15	0.00589594
2.0995	Measles	12	0.0100369
2.25081	Spliceosome	21	0.000284891
2.54939	Glycine, serine and threonine metabolism	9	0.00695328
2.56978	Protein processing in endoplasmic reticulum	27	2.93232e-06
2.74549	RNA polymerase	6	0.0183291
2.97429	Glyoxylate and dicarboxylate metabolism	10	0.00132693
3.05055	Proteasome	10	0.00107375
3.24468	Necroptosis	15	2.87859e-05
3.3312	Antigen processing and presentation	7	0.00354609
3.82408	Legionellosis	9	0.000308819
3.96571	Protein export	7	0.00115114
4.10246	Systemic lupus erythematosus	10	7.25365e-05
4.24898	Ribosome biogenesis in eukaryotes	25	1.08712e-10

### Sheet: M2
x_num	y_text	ListHits	pvalue
1.77334	Pancreatic secretion	53	3.37058e-06
1.8068	Oxidative phosphorylation	54	1.36335e-06
1.97242	Neuroactive ligand-receptor interaction	45	5.7412e-07
2.01625	Protein digestion and absorption	46	1.9276e-07
2.05169	Drug metabolism - other enzymes	44	1.91898e-07
2.05287	Phagosome	37	1.80118e-06
2.09345	PPAR signaling pathway	32	5.37261e-06
2.13235	Calcium signaling pathway	36	7.89208e-07
2.28686	Chemical carcinogenesis	36	8.25998e-08
2.35039	Metabolism of xenobiotics by cytochrome P450	37	2.07704e-08
2.41521	Cardiac muscle contraction	27	8.56785e-07
2.46553	Drug metabolism - cytochrome P450	36	5.86314e-09
2.53762	Porphyrin and chlorophyll metabolism	33	9.56016e-09
2.62271	Ribosome	73	4.68447e-19
2.62989	Steroid hormone biosynthesis	30	1.44378e-08
2.73947	Ascorbate and aldarate metabolism	35	1.74055e-10
2.76831	Fatty acid degradation	24	1.04018e-07
2.79615	Pentose and glucuronate interconversions	37	2.11899e-11
2.89854	Retinol metabolism	41	2.78864e-13
3.35183	Collecting duct acid secretion	13	3.96146e-06

### Sheet: M3
x_num	y_text	ListHits	pvalue
1.47826	Human papillomavirus infection	53	0.000945961
1.56722	Pathways in cancer	76	7.47787e-06
1.75253	Axon guidance	29	0.00070521
1.82276	Cell cycle	31	0.000202153
1.93382	Hippo signaling pathway	32	3.99323e-05
1.97286	Herpes simplex virus 1 infection	73	1.42318e-10
1.98637	Platinum drug resistance	21	0.000544654
2.05688	Hippo signaling pathway - fly	26	5.87365e-05
2.06105	Hepatocellular carcinoma	36	2.13909e-06
2.23435	Nucleotide excision repair	19	0.0001485
2.23771	Basal transcription factors	18	0.000216476
2.25057	Pancreatic cancer	15	0.000674362
2.43661	Other types of O-glycan biosynthesis	14	0.000350797
2.58346	Homologous recombination	19	9.67156e-06
2.68744	Fanconi anemia pathway	21	1.30369e-06
2.71944	Th1 and Th2 cell differentiation	10	0.000794499
2.76888	Glycosylphosphatidylinositol (GPI)-anchor biosynthesis	14	5.10239e-05
2.7847	Notch signaling pathway	16	1.3032e-05
3.10793	IL-17 signaling pathway	15	3.1368e-06
3.6817	Hippo signaling pathway - multiple species	11	4.41521e-06

### Sheet: M4
x_num	y_text	ListHits	pvalue
1.63776	Lysosome	16	0.0324463
1.68086	Oocyte meiosis	13	0.0425171
1.78017	Metabolism of xenobiotics by cytochrome P450	10	0.0506991
1.95661	Longevity regulating pathway - worm	18	0.00401575
1.96531	Steroid hormone biosynthesis	8	0.0466986
2.00542	Cholesterol metabolism	8	0.0420791
2.37739	Folate biosynthesis	6	0.0359582
2.52889	Alanine, aspartate and glutamate metabolism	7	0.0175449
2.58593	Alzheimer disease	52	3.70333e-11
2.62041	Huntington disease	48	1.43079e-10
2.7296	Arachidonic acid metabolism	6	0.0190118
3.14953	Proteasome	10	0.000836428
3.36244	Thermogenesis	49	3.30669e-15
3.50948	Linoleic acid metabolism	4	0.0224209
3.69494	Non-alcoholic fatty liver disease (NAFLD)	37	4.55708e-13
3.82591	Ribosome	38	6.14823e-14
4.0944	Phenylalanine metabolism	4	0.0126247
4.15597	Parkinson disease	45	6.19297e-18
4.21941	Oxidative phosphorylation	45	3.12944e-18
4.32703	Retrograde endocannabinoid signaling	31	3.53195e-13

### Sheet: M5
x_num	y_text	ListHits	pvalue
1.93315	Insulin signaling pathway	17	0.00570336
2.00475	Lysine degradation	14	0.00846188
2.06556	Adrenergic signaling in cardiomyocytes	13	0.00855615
2.08989	AMPK signaling pathway	20	0.00105679
2.31978	Dilated cardiomyopathy (DCM)	11	0.00626366
2.35602	Insulin secretion	13	0.00264957
2.3591	Oxytocin signaling pathway	12	0.00378554
2.40732	Salivary secretion	11	0.00466412
2.43577	Purine metabolism	21	8.65113e-05
2.48548	cAMP signaling pathway	24	1.88972e-05
2.48548	Estrogen signaling pathway	12	0.00239084
2.50172	GnRH signaling pathway	11	0.00340728
2.5461	Cortisol synthesis and secretion	9	0.00694838
2.67667	Biosynthesis of unsaturated fatty acids	12	0.00121135
2.69742	Cholinergic synapse	10	0.0028868
2.76164	Morphine addiction	10	0.0023947
2.78373	Neuroactive ligand-receptor interaction	24	2.328e-06
3.14136	Circadian entrainment	13	0.000138624
3.31397	Fatty acid biosynthesis	6	0.00699317
3.69055	GnRH secretion	7	0.00182072

### Sheet: M6
x_num	y_text	ListHits	pvalue
1.44049	Herpes simplex virus 1 infection	44	0.00526157
1.61055	Shigellosis	33	0.00228108
1.71304	Endocytosis	39	0.000236783
1.89752	Autophagy - animal	36	3.79237e-05
1.89997	Ubiquitin mediated proteolysis	31	0.000126949
1.95776	Basal transcription factors	13	0.00887057
1.99439	Nucleotide excision repair	14	0.00554502
2.10835	Ribosome biogenesis in eukaryotes	28	3.14308e-05
2.15627	mRNA surveillance pathway	27	2.69512e-05
2.20807	Cell cycle	31	3.78821e-06
2.22999	RNA polymerase	11	0.00509324
2.30002	RNA degradation	24	2.09605e-05
2.49674	Base excision repair	9	0.00452549
2.50367	Aminoacyl-tRNA biosynthesis	19	3.62845e-05
2.59077	RNA transport	58	5.05135e-14
2.63544	SNARE interactions in vesicular transport	10	0.00166466
2.70667	Spliceosome	57	7.09776e-15
3.16253	Autophagy - other	15	6.39267e-06
3.16253	Mismatch repair	12	5.63716e-05
3.25555	DNA replication	21	4.11398e-08

### Sheet: M7
x_num	y_text	ListHits	pvalue
1.58207	Lysosome	15	0.049057
1.58207	Endocytosis	15	0.049057
1.71879	Lysine degradation	11	0.0519152
1.86736	Breast cancer	9	0.0481336
2.02505	Protein processing in endoplasmic reticulum	20	0.00163407
2.10942	Gastric cancer	9	0.0239224
2.26684	Signaling pathways regulating pluripotency of stem cells	12	0.005485
2.30119	Various types of N-glycan biosynthesis	8	0.0199948
2.63678	Carbohydrate digestion and absorption	5	0.0363773
2.71211	Renin-angiotensin system	6	0.0197543
2.92074	Other glycan degradation	6	0.0137952
3.01346	Protein export	5	0.0211487
3.03757	Starch and sucrose metabolism	6	0.0113459
3.03757	Antigen processing and presentation	6	0.0113459
3.16413	Maturity onset diabetes of the young	6	0.00922061
3.37508	Thiamine metabolism	4	0.0259743
3.37508	Pantothenate and CoA biosynthesis	4	0.0259743
3.54383	Basal cell carcinoma	7	0.00249047
3.79696	Glycosphingolipid biosynthesis - globo and isoglobo series	3	0.0386189
4.7462	Glycosphingolipid biosynthesis - lacto and neolacto series	3	0.0202853
